# Lack of accelerated ovarian aging in a follicle-stimulating hormone receptor haploinsufficiency model

**DOI:** 10.1101/2022.10.07.511325

**Authors:** Kristen Mehalko, Minhoo Kim, Sanjana Paye, Kelly Koh, Ryan J. Lu, Bérénice A. Benayoun

## Abstract

Follicle-stimulation hormone (FSH) and FSH receptor (FSHR) signaling is essential for lifelong ovarian and endocrine functions in females. Previous studies have reported that *Fshr* haploinsufficiency in female mice led to accelerated ovarian aging, including anticipated progressive fertility decline, irregular estrus cycles, increased follicular atresia and premature ovarian failure at 7 to 9 months of age. Interestingly, these phenotypes resemble key characteristics of human menopause and thus *Fshr* haploinsufficiency was proposed as a promising research mouse model of menopause. However, the *Fshr* haploinsufficiency model had not been fully explored, especially at the molecular level. In this study, we characterized the ovarian and endocrine functions of a *Fshr* heterozygous knockout allele that was generated on the C57BL/6 genetic background as part of the Knockout Mouse Project (KOMP). Based on our analyses of these mice using a breeding assay, ovarian tissue histology and serum hormone quantifications (*i.e*. FSH, AMH, INHA) analyses, the KOMP *Fshr* heterozygous knockout female mice do not show the anticipated phenotypes of ovarian aging in terms of fertility and endocrine function. We further confirmed that the expression of *Fshr* is unaltered in the ovaries of the KOMP *Fshr* heterozygous knockout animals compared to wild-type. Together, our data suggests that the KOMP *Fshr* heterozygous knockout strain does not recapitulate the previously reported ovarian aging phenotypes associated to another model of *Fshr* haploinsufficiency.
