## Supplementary material for "Lack of accelerated ovarian aging in a follicle-stimulating hormone receptor haploinsufficiency model": Table S1

### Sheet: Fertility Assay_Raw Data 
	Cage	1	2	3	4	5	6	7	8	9	10	11	12	13	14	15	16	17	18	19	20
	Mouse_ID	1589	1602	1603	1607	1609	1610	1630	1634	1636	1640	1604	1605	1608	1611	1628	1631	1632	1633	1637	1638
Litter 1	Date	2022-05-26	2022-05-18	2022-05-16	2022-05-17	2022-05-17	2022-05-20	2022-05-18	2022-05-16	2022-05-25	2022-05-19	2022-05-25	2022-05-18	2022-05-20	2022-05-18	2022-05-18	2022-05-16	2022-05-28	2022-05-19	2022-05-19	2022-05-19
	Female Age (days)	110	99	91	89	88	91	89	83	91	85	100	93	91	89	85	83	95	86	85	84
	Latency (days)	30	22	20	21	21	24	22	20	29	23	29	22	24	22	22	20	32	23	23	23
	# pups	7	3	5	8	8	7	8	8	9	8	7	7	2	6	6	8	6	7	6	9
Litter 2	Date	2022-06-20	2022-06-07	2022-06-08	2022-06-12	2022-06-08	2022-06-14	2022-07-06	2022-07-06	2022-07-03	2022-06-12	2022-07-11	2022-06-08	2022-06-14	2022-06-12	2022-06-12	2022-06-24	2022-06-25	2022-06-27	2022-06-11	2022-06-11
	Female Age (days)	135	119	114	115	110	116	138	134	130	109	147	114	116	114	110	122	123	125	108	107
	Latency (days)	25	20	23	26	22	25	49	51	39	24	47	21	25	25	25	39	28	39	23	23
	# pups	7	8	7	5	7	4	10	10	9	6	9	9	6	6	1	6	8	8	7	4
Litter 3	Date	2022-07-31	2022-07-03	2022-06-30	2022-08-11	2022-06-30	2022-07-08	2022-07-28	2022-09-07	2022-07-27	2022-07-04	2022-08-03	2022-07-04	2022-07-08	2022-07-08	2022-07-08	2022-07-19	2022-07-19	2022-07-19	2022-07-04	2022-07-26
	Female Age (days)	176	145	136	175	132	140	160	197	154	131	170	140	140	140	136	147	147	147	131	152
	Latency (days)	41	26	22	60	22	24	22	63	24	22	23	26	24	26	26	25	24	22	23	45
	# pups	7	4	5	10	5	4	4	8	5	4	*	4	9	7	2	8	5	4	7	8
Litter 4	Date	2022-08-24	2022-07-24	2022-07-24	2022-09-05	2022-08-11	2022-07-31	2022-09-09	**	2022-09-07	2022-07-29	2022-09-11	2022-08-03	2022-07-31	2022-07-30	2022-07-29	2022-09-05	2022-08-11	2022-08-14	2022-07-31	2022-08-19
	Female Age (days)	200	166	160	200	174	163	203		196	156	209	170	163	162	157	195	170	173	158	176
	Latency (days)	24	21	24	25	42	23	43		42	25	39	30	23	22	21	48	23	26	27	24
	# pups	9	6	5	3	7	9	6		8	2	5	5	5	8	11	7	7	7	9	6
*cannibalized before #pups was recorded
**did not have 4th litter

### Sheet: Breeding_Scheme_Metadata
Cage	Mouse_ID	Male	Female DOB	Male DOB	Breeder start date	Female Age @ Start	Male Age @ Start
1	1589	JAX 1	2022-02-05	2022-03-01	2022-04-26	80	56
2	1602	JAX 2	2022-02-08	2022-03-01	2022-04-26	77	56
3	1603	JAX 3	2022-02-14	2022-03-01	2022-04-26	71	56
4	1607	JAX 4	2022-02-17	2022-03-01	2022-04-26	68	56
5	1609	JAX 5	2022-02-18	2022-03-01	2022-04-26	67	56
6	1610	JAX 6	2022-02-18	2022-03-01	2022-04-26	67	56
7	1630	JAX 7	2022-02-18	2022-03-01	2022-04-26	67	56
8	1634	JAX 8	2022-02-22	2022-03-01	2022-04-26	63	56
9	1636	JAX 9	2022-02-23	2022-03-01	2022-04-26	62	56
10	1640	JAX 10	2022-02-23	2022-03-01	2022-04-26	62	56
11	1604	JAX 11	2022-02-14	2022-03-01	2022-04-26	71	56
12	1605	JAX 12	2022-02-14	2022-03-01	2022-04-26	71	56
13	1608	JAX 13	2022-02-18	2022-03-01	2022-04-26	67	56
14	1611	JAX 14	2022-02-18	2022-03-01	2022-04-26	67	56
15	1628	JAX 15	2022-02-22	2022-03-01	2022-04-26	63	56
16	1631	JAX 16	2022-02-22	2022-03-01	2022-04-26	63	56
17	1632	JAX 17	2022-02-22	2022-03-01	2022-04-26	63	56
18	1633	JAX 18	2022-02-22	2022-03-01	2022-04-26	63	56
19	1637	JAX 19	2022-02-23	2022-03-01	2022-04-26	62	56
20	1638	JAX 20	2022-02-24	2022-03-01	2022-04-26	61	56
